# Stepwise evolution and convergent recombination underlie the global dissemination of carbapenemase-producing *Escherichia coli*

**DOI:** 10.1101/446195

**Authors:** Rafael Patiño-Navarrete, Isabelle Rosinski-Chupin, Nicolas Cabanel, Lauraine Gauthier, Julie Takissian, Jean-Yves Madec, Monzer Hamze, Remy A. Bonnin, Thierry Naas, Philippe Glaser

## Abstract

Carbapenem-resistant *Enterobacteriaceae* are considered by WHO as “critical” priority pathogens for which novel antibiotics are urgently needed. The dissemination of carbapenemase-producing *Escherichia coli* (CP-*Ec*) in the community is a major public health concern. However, the global molecular epidemiology of CP-*Ec* isolates, as well as the genetic bases for the emergence and global dissemination of specific lineages, remain largely unknown. Here, by combining a thorough genomic and evolutionary analysis of *Ec* ST410 isolates with a broad analysis of 12,584 *E. coli and Shigella* genomes, we showed that the fixation of carbapenemase genes depends largely on a combination of mutations in *ftsI* encoding the penicillin binding protein 3 and in the porin genes *ompC* and *ompF*. Mutated *ftsI* genes and a specific *ompC* allele inducing reduced susceptibility to diverse β-lactams spread across the species by recombination. The selection of CP-*Ec* lineages able to disseminate is more complex than the mere acquisition of carbapenemase genes.
