## Supplemental Table 7 for "Stepwise evolution and convergent recombination underlie the global dissemination of carbapenemase-producing *Escherichia coli*"

### Sheet: table S7 (new org)
Supplementary table 7: ftsI, ompC and ompF mutations in STs encompassing CP-Ec isolates
ST	Isolates#	CP-Ec#	ftsI§	ompC§			ompF§
				Recomb.&	Inact.	Mut.	Inact.	OmpR Box
ST131	402	49	no*	no	12 (0)	no	23 (6)	no
ST167 NCBI	64	39	45 (36)	34 (26)	1 (0)	3 (3)	4 (3)	40 (32)
ST167 Enterobase	75	15	17 (13)	15 (11)	1 (0)	5 (1)	7 (1)	21 (12)
ST410 NCBI	68	19	20 (15)	no	2 (1)	11 (8)	6 (1)	10 (9)
ST410 Enterobase	70	12	7 (3)	no	2 (0)	4 (3)	1 (0)	3 (2)
ST410 This study	39	36	31 (31)	no	2 (2)	28 (28)		29 (29)
ST156	73	23	12 (11)	no	6 (0)	2 (2)	24 (13)	no
ST101	115	23	25 (23)	22 (20)	1 (0)	no	29 (23)	no
undefined	ND@	17	no	ND	ND	ND	ND	ND
ST405	73	16	23 (13)	no	6 (1)	2 (0)	35 (8)	no
ST38 NCBI	66	11	1 (1)	no	no	no	4 (2)	no
ST38 Enterobase	16	16	no	no	no	no	4 (4)	no
ST617	33	15	14 (12)	no	no	3 (3)	1 (1)	no
ST10	528	12	no	no	4 (0)	no	16 (1)	no
ST648	52	11	3 (2)	no	1 (0)	1 (0)	4 (0)	no
ST354	35	9	no	no	no	no	7 (4)	no
ST226	18	7	no	no	no	no	2 (0)	no
ST359	16	6	5 (5)	4 (4)	1 (1)	no	5 (5)	no
ST48	61	6	2 (2)	13 (6)	3 (0)	no	3 (0)	1 (0)
ST448	15	5	5 (4)	1 (1)	no	no	no	1 (0)
ST224	30	5	6 (5)	3 (0)	no	no	1 (0)	no
ST746	27	4	no	11 (5)	no	no	5 (3)	no
ST361	10	4	5 (4)	no	1 (0)	4 (4)	no	no
ST69	161	4	no	no	4 (0)	no	3 (0)	no
ST206	28	3	1 (1)	4 (2)	no	no	no	2 (1)
ST457	15	3	1 (1)	no	no	no	no	1 (0)
ST162	29	3	no	no	no	no	no	no
ST2732	4	3	no	no	no	no	no	no
ST1630	5	3	no	no	no	no	4 (3)	no
ST2736	3	3	no	ND	ND	ND	ND	ND
ST44	6	2	1 (1)	ND	ND	ND	ND	ND
ST940	4	2	1 (1)	ND	ND	ND	ND	ND
ST1114	4	2	2 (2)	ND	ND	ND	ND	ND
ST46	28	2	no	ND	ND	ND	ND	ND
ST58	145	2	no	ND	ND	ND	ND	ND
ST88	66	2	no	ND	ND	ND	ND	ND
ST95	291	2	no	ND	ND	ND	ND	ND
ST127	91	2	no	ND	ND	ND	ND	ND
ST399	14	2	no	ND	ND	ND	ND	ND
ST744	31	2	no	ND	ND	ND	ND	ND
ST1408	13	2	no	ND	ND	ND	ND	ND
ST2521	10	2	no	ND	ND	ND	ND	ND
ST2847	4	2	no	ND	ND	ND	ND	ND
ST3541	2	2	no	ND	ND	ND	ND	ND
ST315	2	1	1 (1)	ND	ND	ND	ND	ND
ST424	1	1	1 (1)	ND	ND	ND	ND	ND
ST1284	5	1	2 (1)	ND	ND	ND	ND	ND
ST2659	1	1	1 (1)	ND	ND	ND	ND	ND
ST2851	7	1	1 (1)	ND	ND	ND	ND	ND
ST3835	1	1	1 (1)	ND	ND	ND	ND	ND
ST5954	1	1	1 (1)	ND	ND	ND	ND	ND
ST12	97	1	no	ND	ND	ND	ND	ND
ST83	5	1	no	ND	ND	ND	ND	ND
ST90	36	1	no	ND	ND	ND	ND	ND
ST115	11	1	no	ND	ND	ND	ND	ND
ST117	96	1	no	ND	ND	ND	ND	ND
ST155	116	1	no	ND	ND	ND	ND	ND
ST192	5	1	no	ND	ND	ND	ND	ND
ST212	8	1	no	ND	ND	ND	ND	ND
ST227	18	1	no	ND	ND	ND	ND	ND
ST351	7	1	no	ND	ND	ND	ND	ND
ST372	19	1	no	ND	ND	ND	ND	ND
ST393	38	1	no	ND	ND	ND	ND	ND
ST533	9	1	no	ND	ND	ND	ND	ND
ST540	31	1	no	ND	ND	ND	ND	ND
ST602	27	1	no	ND	ND	ND	ND	ND
ST636	3	1	no	ND	ND	ND	ND	ND
ST681	6	1	no	ND	ND	ND	ND	ND
ST707	2	1	no	ND	ND	ND	ND	ND
ST964	2	1	no	ND	ND	ND	ND	ND
ST1288	2	1	no	ND	ND	ND	ND	ND
ST1434	11	1	no	ND	ND	ND	ND	ND
ST1488	1	1	no	ND	ND	ND	ND	ND
ST1518	2	1	no	ND	ND	ND	ND	ND
ST1638	9	1	no	ND	ND	ND	ND	ND
ST1809	1	1	no	ND	ND	ND	ND	ND
ST1823	2	1	no	ND	ND	ND	ND	ND
ST1858	4	1	no	ND	ND	ND	ND	ND
ST2554	2	1	no	ND	ND	ND	ND	ND
ST3052	1	1	no	ND	ND	ND	ND	ND
ST4408	1	1	no	ND	ND	ND	ND	ND
ST4981	2	1	no	ND	ND	ND	ND	ND
ST5743	1	1	no	ND	ND	ND	ND	ND
ST205	4	0	1 (0)	ND	ND	ND	ND	ND
ST1702	1	0	1 (0)	ND	ND	ND	ND	ND
# Number of isolates, § In parenthese number of mutated CP-Ec isolates, & ompC recombination from phylogroup D, * no isolate in this category, @ not determined
